# Structure-informed mutagenesis identifies a conserved region critical for mouse insulin receptor 5’UTR IRES function

**DOI:** 10.1101/2024.11.05.622145

**Authors:** William B. Dahl, Tammy C.T. Lan, Silvia Rouskin, Michael T. Marr

## Abstract

Cells under stress shift their proteome by repressing cap-dependent translation initiation. RNA elements called internal ribosome entry sites (IRES) can allow key cellular transcripts to remain efficiently translated to support an effective stress response. Well-characterized IRESes depend on RNA structures that reduce the protein requirements for translation initiation, thus circumventing translation inhibition. We have previously determined that the insulin receptor 5’ untranslated region (5’UTR) possesses a capacity for IRES activity that is conserved from insects to mammals. There are several prominent examples of viral IRES structures solved in solution; however, the RNA secondary structures of cellular IRESes remain mostly elusive, especially *in vivo*. Here we probe the secondary structure of the Insr 5’UTR IRES in tandem with two well-studied viral IRESes from Hepatitis C virus (HCV) and Encephalomyocarditis virus (EMCV) using dimethyl sulfate mutational profiling by sequencing (DMS-MaPseq) in cells and *in vitro*. We find that the viral IRES structures in cells are consistent with their known *in vitro* structures and that significant linearization of these well-studied IRESes occurs in the region surrounding their translation start codon in cells. Using the concurrent DMS-MaPseq probing as a constraint, we present a model of the mouse insulin receptor (Insr) 5’UTR. With this model as a guide, we employed a mutation strategy which allowed us to identify a conserved segment distal from the translation start codon as critical for Insr IRES function. This knowledge informed the design of a minimal IRES element with equivalent activity to the full-length Insr 5’UTR across translation contexts.

**Background:** The RNA structural requirements for cap-independent translation initiation facilitated by the *Mus musculus* insulin receptor (Insr) 5’ untranslated region (5’UTR) are unknown.

**Results:** RNA secondary structure probing of the Insr 5’UTR in cells provides a folding model used to identify elements required for cap-independent translation initiation.

**Conclusion:** A small region of the Insr 5’UTR distal to the translation start codon is necessary for cap-independent translation initiation and is fully sufficient in the proper structural context.
