## Supplementary material for "Structure-informed mutagenesis identifies a conserved region critical for mouse insulin receptor 5’UTR IRES function": Table 1 Oligos Used

### Sheet: Oligo_List - All_Primers_Used
All_Primers_Used
Primer Name	Primer Sequence
Primer1_∆D4_F	CCATGGCCACCGTTGATATATCCCAATGGC
Primer2_∆D4_R	ACGCCCGTGGCTCACAGGC
Primer3_∆D3_F	CCAGGGCCCTCTAGGCTGGAGAG
Primer4_∆D3_R	AGAGCTCACCGCGGTGCGTC
Primer5_∆D2_F	GACGCACCGCGGTGAGCTCT
Primer6_∆D2_R	GGCACCTGGGCTGGTGGTGG
Primer7_∆D1_F	AGTGCGCGCGTCCCTCTG
Primer8_∆D1_R	CCATGGTTATTGTTCATTTTTGAGAACTCGCTCAACGAA
Primer9_Solo_Com_R	GCGGCCGCTCTAGAATTATTGTTCATTTTTGAG
Primer10_D3Solo_F	GGACTCTGGGATTGCGGGCAC
Primer11_D3Solo_R	GGACAGTCCCGGGAAGAGCACA
Primer12_D4_Solo_F	AGGACGTGCGGCCCC
Primer13_∆AfterCons_R	AGACAGAGGGACGCGCGC
Primer14_FF_ORF_F	TCCTACTGCCATGGCCACCG
Primer15_D2Solo_R2	GGGTCTCCTGCTTCTGCCC
Primer16_FF_ORF_F2	ATGGCCACCGTTGATATATCCCAATGGCAAGACGC
Primer17_TL∆D4_F	CCGAAAGGTCCTACTGCCATGGCCACCG
Primer18_TL∆D4_R	TCCTTCTCTTCCACGCCCGTGG
Primer19_TL∆D3_R	GTCCAGAGCTCACCGCGGTGC
Primer20_US∆D4_F	ACAACAACTCCTACTGCCATGGCCACCG
Primer21_US∆D3_F	AACAACAAGTCCCCAGGGCCCTCTAGGCTG
Primer22_US∆D2_F	AACAACAAGGAGACGCACCGCGG
Primer23_TL∆D2_R	GGAGGGCACCTGGGCTG
Primer24_US∆D1_F	AACAACAACTCTGTCTCAGACTCCACACAACGCG
Primer25_TL∆D1_R	AAGGGAAAAGGTGGCGCGGATTAAGAC
Primer26_D1TL1_F	CCGAAAGGCAGCTGACGGGCTGCG
Primer27_D1TL1_R	AAGGGAAAAGGTGGCGCGG
Primer28_D1TL2_F	CCGAAAGCACCAGCCCAGGTGCCCTCC
Primer29_D1TL2_R	CAACGCAGCCCGTCAGCTGG
Primer30_D1TL3_F	CCGAAAGGTGCCCTCCAGTGCGCG
Primer31_D1TL3_R	CGTCAGCTGGGCCCGCG
Primer32_TL∆D1_F	CCGAAAGGCTCTGTCTCAGACTCCACACAACGCG
Primer33_D2TL1_F	CCGAAAGGCAGAAGCAGGAGACCCGGA
Primer34_D2TL1_R	GAGACAGAGGGACGCGCGCAC
Primer35_D2TL2_F	CCGAAAGGACCCGGACAGGAGACGCA
Primer36_D2TL2_R	CGCGCGCACTGGAGGGC
Primer37_D2TL3_F	CCGAAAGGAGAAGCAGGAGACCCGGAC
Primer38_D2TL3_R	ACCTGGGCTGGTGGTGGC
Primer39_TL∆D2_F	GAAAGGAGACGCACCGCGG
Primer40_TL∆D2_R	GGAGGGCACCTGGGCTG
Primer41_D3TL1_F	CCGAAAGGCTGTGCTCTTCCCGGGACTG
Primer42_D3TL1_R	GCAGGTCACCCAGGCCCGGC
Primer43_D3TL2_F	CCGAAAGGTGAGCCACGGGCGTGG
Primer44_D3TL2_R	CTCACCGCGGTGCGTCTC
Primer45_D3TL3_F	GAAAGGCCTCTGTGCTCTTCCCGG
Primer46_D3TL3_R	GGCCCCGTGCCCGCAATCCCAG
Primer47_TL∆D3	CCGAAAGGGTCCCCAGGGCCCTCTAGGCTG
Primer48_TL∆D3	GTCCAGAGCTCACCGCGGTGC
Primer49_D4TL1_F	CCGAAAGGCGGGGTCCCAGCACTCCTAC
Primer50_D4TL1_R	CGGGGCCGCACGTCC
Primer51_TL∆D4_F	CCGAAAGGTCCTACTGCCATGGccaccg
Primer52_TL∆D4_R	TCCTTCTCTTCCACGCCCGTGG
Primer53_D1Dis1_F	AGGTGCCCTCCAGTGCG
Primer54_D1Dis1_R	AACTACTTGGTGGCGGCGGGAGC
Primer55_D2∆UP_F	AGAGCTGCACGGAGGGCAGAAGC
Primer56_D2∆UP_R	CGCGCGCACTGGAGGGCAC
Primer57_D2Dis1_F	TCCTCTGACCACCAACCCGGACAGGAGACGCACC
Primer58_D2Dis1_R	CTCCGTGCAGCTCTGGGTGGGT
Primer59_D3Dis1_F	AGTTCACTCGGCCCAGGGCCCTCTAGGCTGGAGA
Primer60_D3Dis1_R	GAAGAGCACAGAGGCCTCGGCC
Primer61_D3Dis2_F	CTCGTGTCCCGGGCCGGTGGGTGACCTGCGGGCCG
Primer62_D3Dis2_R	GCAATCCCAGAGTCCAGAGCTCACCG
Primer63_∆AG_F	CGTGCGGCCCCGAGCG
Primer64_∆AG_R	ACGCCCGTGGCTCACAGGC
Primer65_D4Dis1_F	CACGCTGGGCAGCGCCTCTCCAGAGACCTTCTCACGGAGT
Primer66_D4Dis1_R	CGTCCTTCTCTTCCACGCCCGTG
Primer67_∆D1_gLuc_R	TCTAGATTATCACTTATCACTCACTAGTGATGGCGTC
Primer68_gLuc_ORF_F	TCCTACTGCCATGGGCAAGCC
Primer69_RT_R	CGCGACCACGGATCTCGATGCCG
Primer70_∆D1_T3_F	AATTAACCCTCACTAAAGAGTGCGCGCGTCC
Primer71_BG_T3_F	AATTAACCCTCACTAAAGTGGTAATACGACTCACTATAGGAC
Primer72_HCV_T3_F	AATTAACCCTCACTAAAGTGTGCTCCCCTGTGAGG
Primer73_Common_T3_F	AATTAACCCTCACTAAAGGTCTTAATCCGCGCCACCTTTTCC
Primer74_IVT_polyA_R	TTTTTTTTTTTTTTTTTTTTTTTTTTTTTTTTTTTTTTTTTCACTGCATTCTAGTTGTG
Primer75_gLuc_T3_F	AATTAACCCTCACTAAAGAGCTCGTTTAGTGAACCGTCAGATC
Primer76_IVT_DMS_R	TTCTTGCCGGGCAACTTCCCG
Primer77_Common_Frag1_F	ACACGACGCTCTTCCGATCTAAGATCGCCTGGAGACGCCATCACTA
Primer78_Common_LastFrag_R	AGACGTGTGCTCTTCCGATCTGGCCACGATGTTGAAGTCTTCGTTGTTC
Primer79_HCV_Frag1_R	AGACGTGTGCTCTTCCGATCTGCATTGAGCGGGTTAATCCAAGAAAGGAC
Primer80_HCV_Frag2_F	ACACGACGCTCTTCCGATCTAATAGTGGTCTGCGGAACCGGTGAGTACA
Primer81_EMCV_Frag1_R	AGACGTGTGCTCTTCCGATCTTTCACGACATTCAACAGACCTTGCATTCC
Primer82_EMCV_Frag2_F	ACACGACGCTCTTCCGATCTAAACCTGGCCCTGTCTTCTTGACGAGCATt
Primer83_EMCV_Frag2_R	AGACGTGTGCTCTTCCGATCTTGTTGAATACGCTTGAGGAGAGCCATTTG
Primer84_EMCV_Frag3_F	ACACGACGCTCTTCCGATCTAACAACCCCAGTGCCACGTTGTGAGT
Primer85_Insr_Frag1_R	AGACGTGTGCTCTTCCGATCTCGCAATCCCAGAGTCCAGAGCTCACC
Primer86_Insr_Frag2_F	ACACGACGCTCTTCCGATCTAGAGCTGCACGGAGGGCAGAAGC
Primer87_Insr_Frag2_R	AGACGTGTGCTCTTCCGATCTGGCCTACTGGGGACATACTCCGTGAGAAG
Primer88_Insr_Frag3_F	ACACGACGCTCTTCCGATCTGCCTCTGTGCTCTTCCCGGGACTGT
Primer89_MutantMaP_F1	ACACGACGCTCTTCCGATCTACAACGCGACCCACCCAGAGC
Primer90_MutantMaP_F2	ACACGACGCTCTTCCGATCTAGCCGGGCCTGGGTGACC
Primer91_MutantMaP_F3	ACACGACGCTCTTCCGATCTAGCGTTGTTTACGGGCTGGAGTCG
Primer92_MutantMaP_F4	ACACGACGCTCTTCCGATCTACGGGCCGCGCCACG
Primer93_MutantMaP_R1	AGACGTGTGCTCTTCCGATCTAGAGCTCACCGCGGTGCGTC
Primer94_MutantMaP_R2	AGACGTGTGCTCTTCCGATCTCAGAGGCCTCGGCCGCAAG
Primer95_MutantMaP_R3	AGACGTGTGCTCTTCCGATCTTCCTGTCCGGGTCTCCTGC

### Sheet: DMS-MaPseq_Library_Fragments - 
DMS-MaPseq_Library_Fragments
Target Name	Fragment #	Primer F Name	Primer F Sequence	Primer R Name	Primer R Sequence
HCV	1	Primer77_Common_Frag1_F	ACACGACGCTCTTCCGATCTAAGATCGCCTGGAGACGCCATCACTA	Primer79_HCV_Frag1_R	AGACGTGTGCTCTTCCGATCTGCATTGAGCGGGTTAATCCAAGAAAGGAC
	2	Primer80_HCV_Frag2_F	ACACGACGCTCTTCCGATCTAATAGTGGTCTGCGGAACCGGTGAGTACA	Primer78_Common_LastFrag_R	AGACGTGTGCTCTTCCGATCTGGCCACGATGTTGAAGTCTTCGTTGTTC
EMCV	1	Primer77_Common_Frag1_F	ACACGACGCTCTTCCGATCTAAGATCGCCTGGAGACGCCATCACTA	Primer81_EMCV_Frag1_R	AGACGTGTGCTCTTCCGATCTTTCACGACATTCAACAGACCTTGCATTCC
	2	Primer82_EMCV_Frag2_F	ACACGACGCTCTTCCGATCTAAACCTGGCCCTGTCTTCTTGACGAGCATt	Primer83_EMCV_Frag2_R	AGACGTGTGCTCTTCCGATCTTGTTGAATACGCTTGAGGAGAGCCATTTG
	3	Primer84_EMCV_Frag3_F	ACACGACGCTCTTCCGATCTAACAACCCCAGTGCCACGTTGTGAGT	Primer78_Common_LastFrag_R	AGACGTGTGCTCTTCCGATCTGGCCACGATGTTGAAGTCTTCGTTGTTC
INSR	1	Primer77_Common_Frag1_F	ACACGACGCTCTTCCGATCTAAGATCGCCTGGAGACGCCATCACTA	Primer85_Insr_Frag1_R	AGACGTGTGCTCTTCCGATCTCGCAATCCCAGAGTCCAGAGCTCACC
	2	Primer86_Insr_Frag2_F	ACACGACGCTCTTCCGATCTAGAGCTGCACGGAGGGCAGAAGC	Primer87_Insr_Frag2_R	AGACGTGTGCTCTTCCGATCTGGCCTACTGGGGACATACTCCGTGAGAAG
	3	Primer88_Insr_Frag3_F	ACACGACGCTCTTCCGATCTGCCTCTGTGCTCTTCCCGGGACTGT	Primer78_Common_LastFrag_R	AGACGTGTGCTCTTCCGATCTGGCCACGATGTTGAAGTCTTCGTTGTTC
∆D3	1	Primer77_Common_Frag1_F	ACACGACGCTCTTCCGATCTAAGATCGCCTGGAGACGCCATCACTA	Primer93_MutantMaP_R1	AGACGTGTGCTCTTCCGATCTAGAGCTCACCGCGGTGCGTC
	2	Primer86_Insr_Frag2_F	ACACGACGCTCTTCCGATCTAGAGCTGCACGGAGGGCAGAAGC	Primer78_Common_LastFrag_R	AGACGTGTGCTCTTCCGATCTGGCCACGATGTTGAAGTCTTCGTTGTTC
∆D2	1	Primer77_Common_Frag1_F	ACACGACGCTCTTCCGATCTAAGATCGCCTGGAGACGCCATCACTA	Primer94_MutantMaP_R2	AGACGTGTGCTCTTCCGATCTCAGAGGCCTCGGCCGCAAG
	2	Primer90_MutantMaP_F2	ACACGACGCTCTTCCGATCTAGCCGGGCCTGGGTGACC	Primer78_Common_LastFrag_R	AGACGTGTGCTCTTCCGATCTGGCCACGATGTTGAAGTCTTCGTTGTTC
∆D1	1	Primer77_Common_Frag1_F	ACACGACGCTCTTCCGATCTAAGATCGCCTGGAGACGCCATCACTA	Primer94_MutantMaP_R2	AGACGTGTGCTCTTCCGATCTCAGAGGCCTCGGCCGCAAG
	2	Primer92_MutantMaP_F4	ACACGACGCTCTTCCGATCTACGGGCCGCGCCACG	Primer78_Common_LastFrag_R	AGACGTGTGCTCTTCCGATCTGGCCACGATGTTGAAGTCTTCGTTGTTC
D1D2	1	Primer77_Common_Frag1_F	ACACGACGCTCTTCCGATCTAAGATCGCCTGGAGACGCCATCACTA	Primer93_MutantMaP_R1	AGACGTGTGCTCTTCCGATCTAGAGCTCACCGCGGTGCGTC
	2	Primer91_MutantMaP_F3	ACACGACGCTCTTCCGATCTAGCGTTGTTTACGGGCTGGAGTCG	Primer78_Common_LastFrag_R	AGACGTGTGCTCTTCCGATCTGGCCACGATGTTGAAGTCTTCGTTGTTC
TL∆D1	1	Primer77_Common_Frag1_F	AATTAACCCTCACTAAAGAGCTCGTTTAGTGAACCGTCAGATC	Primer94_MutantMaP_R2	AGACGTGTGCTCTTCCGATCTCAGAGGCCTCGGCCGCAAG
	2	Primer92_MutantMaP_F4	ACACGACGCTCTTCCGATCTACGGGCCGCGCCACG	Primer78_Common_LastFrag_R	AGACGTGTGCTCTTCCGATCTGGCCACGATGTTGAAGTCTTCGTTGTTC
TL∆D2	1	Primer77_Common_Frag1_F	ACACGACGCTCTTCCGATCTAAGATCGCCTGGAGACGCCATCACTA	Primer94_MutantMaP_R2	AGACGTGTGCTCTTCCGATCTCAGAGGCCTCGGCCGCAAG
	2	Primer90_MutantMaP_F2	ACACGACGCTCTTCCGATCTAGCCGGGCCTGGGTGACC	Primer78_Common_LastFrag_R	AGACGTGTGCTCTTCCGATCTGGCCACGATGTTGAAGTCTTCGTTGTTC
D3-TL2	1	Primer77_Common_Frag1_F	ACACGACGCTCTTCCGATCTAAGATCGCCTGGAGACGCCATCACTA	Primer95_MutantMaP_R3	AGACGTGTGCTCTTCCGATCTTCCTGTCCGGGTCTCCTGC
	2	Primer89_MutantMaP_F1	ACACGACGCTCTTCCGATCTACAACGCGACCCACCCAGAGC	Primer78_Common_LastFrag_R	AGACGTGTGCTCTTCCGATCTGGCCACGATGTTGAAGTCTTCGTTGTTC
TL∆D3	1	Primer77_Common_Frag1_F	ACACGACGCTCTTCCGATCTAAGATCGCCTGGAGACGCCATCACTA	Primer93_MutantMaP_R1	AGACGTGTGCTCTTCCGATCTAGAGCTCACCGCGGTGCGTC
	2	Primer86_Insr_Frag2_F	ACACGACGCTCTTCCGATCTAGAGCTGCACGGAGGGCAGAAGC	Primer78_Common_LastFrag_R	AGACGTGTGCTCTTCCGATCTGGCCACGATGTTGAAGTCTTCGTTGTTC
TL∆D4	1	Primer77_Common_Frag1_F	ACACGACGCTCTTCCGATCTAAGATCGCCTGGAGACGCCATCACTA	Primer93_MutantMaP_R1	AGACGTGTGCTCTTCCGATCTAGAGCTCACCGCGGTGCGTC
	2	Primer86_Insr_Frag2_F	ACACGACGCTCTTCCGATCTAGAGCTGCACGGAGGGCAGAAGC	Primer78_Common_LastFrag_R	AGACGTGTGCTCTTCCGATCTGGCCACGATGTTGAAGTCTTCGTTGTTC
D1-Solo	1	Primer77_Common_Frag1_F	ACACGACGCTCTTCCGATCTAAGATCGCCTGGAGACGCCATCACTA	Primer78_Common_LastFrag_R	AGACGTGTGCTCTTCCGATCTGGCCACGATGTTGAAGTCTTCGTTGTTC
D1D2	1	Primer77_Common_Frag1_F	ACACGACGCTCTTCCGATCTAAGATCGCCTGGAGACGCCATCACTA	Primer93_MutantMaP_R1	AGACGTGTGCTCTTCCGATCTAGAGCTCACCGCGGTGCGTC
	2	Primer91_MutantMaP_F3	ACACGACGCTCTTCCGATCTAGCGTTGTTTACGGGCTGGAGTCG	Primer78_Common_LastFrag_R	AGACGTGTGCTCTTCCGATCTGGCCACGATGTTGAAGTCTTCGTTGTTC
D1D2TL	1	Primer77_Common_Frag1_F	ACACGACGCTCTTCCGATCTAAGATCGCCTGGAGACGCCATCACTA	Primer93_MutantMaP_R1	AGACGTGTGCTCTTCCGATCTAGAGCTCACCGCGGTGCGTC
	2	Primer91_MutantMaP_F3	ACACGACGCTCTTCCGATCTAGCGTTGTTTACGGGCTGGAGTCG	Primer78_Common_LastFrag_R	AGACGTGTGCTCTTCCGATCTGGCCACGATGTTGAAGTCTTCGTTGTTC
D1D2TLTL	1	Primer77_Common_Frag1_F	ACACGACGCTCTTCCGATCTAAGATCGCCTGGAGACGCCATCACTA	Primer93_MutantMaP_R1	AGACGTGTGCTCTTCCGATCTAGAGCTCACCGCGGTGCGTC
	2	Primer89_MutantMaP_F1	ACACGACGCTCTTCCGATCTACAACGCGACCCACCCAGAGC	Primer78_Common_LastFrag_R	AGACGTGTGCTCTTCCGATCTGGCCACGATGTTGAAGTCTTCGTTGTTC
