## Supplementary material for "Structure-informed mutagenesis identifies a conserved region critical for mouse insulin receptor 5’UTR IRES function": Table 3 Luciferase Assay Data

### Sheet: Figure 5a – Domain Deletions - 
Figure 5a – Domain Deletions (Bicistronic Reporters in Cells)
Reporter	Exp Date	FF1	FF2	FF3	Ren1	Ren2	Ren3	FF Avg	FF SD	Ren Avg	Ren SD	FF/Ren 1/1	FF/Ren 2/2	FF/Ren 3/3	Avg FF/Ren	SD FF/Ren	FF/Ren for WT (this exp)	FF/Ren/WT	IRES Activity (this exp)	SD as percent Insr	Average IRES Activity	Mean of Technical SDs	SD of IRES Activity
Insr	2021-07-29	14294	14035	12713	17242	15933	15046	13680.7	847.971	16073.7	1104.74	0.829022	0.880876	0.844942	0.851614	0.0216885	0.853781	1	100	2.54029	100	9.64706	0
	2021-08-09	19372	18812	20101	13913	12722	17303	19428.3	646.344	14646	2376.84	1.39237	1.4787	1.16171	1.34426	0.133808	1.3488	1	100	9.92056
	2021-09-17	4649	5255	6412	4025	4514	4962	5438.67	895.736	4500.33	468.649	1.15503	1.16416	1.29222	1.2038	0.062632	1.21738	1	100	5.14484
	2021-10-28	17482	17339	17370	12553	14910	11706	17397	75.2263	13056.3	1660.24	1.39266	1.16291	1.48385	1.34647	0.135033	1.34628	1	100	10.0301
	2022-02-14	4152	4065	4005	3657	4359	3947	4074	73.9121	3987.67	352.762	1.13536	0.932553	1.01469	1.02753	0.0832905	1.02694	1	100	8.11055
	2024-01-26	1164000	1190808	1164651	923921	1069841	1011905	1173153	15293.1	1001889	73473.8	1.25985	1.11307	1.15095	1.17462	0.0622161	1.17522	1	100	5.29397
	2024-02-02	1069676	1028479	1098015	1743051	1715087	1708346	1065390	34965.6	1.72216e+06	18402.3	0.61368	0.599666	0.642736	0.618694	0.0179371	0.618682	1	100	2.89924
	2021-11-01	2066	1932	2015	3764	3338	2731	2004.33	67.6338	3277.67	519.136	0.548884	0.57879	0.737825	0.621833	0.0829224	0.622293	1	100	13.3253
	2024-07-18	96196	114688	108932	322808	504551	423933	106605	9463.01	417097	91064.1	0.297998	0.227307	0.256956	0.260753	0.028984	0.260753	1	100	11.1155
	2022-01-20	2960	2847	2583	1523	1412	1929	2796.67	193.474	1621.33	272.166	1.94353	2.01629	1.33904	1.76629	0.303568	1.76629	1	100	17.1868
BG	2021-09-17	71	72	61	5501	4163	4019	68	6.08276	4561	817.242	0.0129067	0.0172952	0.0151779	0.0151266	0.00179195	1.2174	0.0124254	1.24254	0.147195	2.07574	0.696021	2.28274
	2021-10-28	95	99	94	9032	6800	7200	96	2.64575	7677.33	1190.1	0.0105182	0.0145588	0.0130556	0.0127108	0.00166751	1.3463	0.00944132	0.944132	0.123858
	2021-11-01	47	31	33	1025	1026	1258	37	8.7178	1103	134.235	0.0458537	0.0302144	0.0262321	0.0341001	0.00846857	0.6223	0.0547968	5.47968	1.36085
	2022-01-20	13	11	10	2030	689	880	11.3333	1.52753	1199.67	725.404	0.00640394	0.0159652	0.0113636	0.0112442	0.00390427	1.76629	0.00636604	0.636604	0.221044
HCV	2022-02-14	1296	1466	1555	1951	1834	2298	1439	131.594	2027.67	241.314	0.664275	0.799346	0.676675	0.713432	0.0609608	1.0269	0.694743	69.4743	5.93639	54.2789	9.64824	13.1631
	2024-01-26	524543	678602	608793	906576	1223454	934882	603979	77142.2	1.02164e+06	175350	0.578598	0.554661	0.651198	0.594819	0.0410461	1.1752	0.506143	50.6143	3.49269
	2024-02-02	583638	542747	511265	1494294	1526986	1458575	545883	36288.3	1493285	34216.7	0.390578	0.355437	0.350524	0.365513	0.0178368	0.6223	0.587358	58.7358	2.86627
	2022-01-20	421	642	412	963	573	874	491.667	130.27	803.333	204.378	0.437175	1.12042	0.471396	0.67633	0.314329	1.76629	0.382911	38.2911	17.796
∆D4	2021-07-29	18233	21267	20368	18656	19458	20195	19956	1558.4	19436.3	769.729	0.977326	1.09297	1.00857	1.02629	0.0488457	0.8538	1.20202	120.202	5.72098	98.8533	6.26076	20.8866
	2021-08-09	21119	24289	24829	15470	18511	19338	23412.3	2004.35	17773	2036.87	1.36516	1.31214	1.28395	1.32042	0.0336663	1.3488	0.978956	97.8956	2.49602
	2022-01-20	1040	693	601	874	497	382	778	231.515	584.333	257.364	1.18993	1.39437	1.5733	1.38587	0.156624	1.76629	0.784621	78.4621	8.86744
∆D3	2021-07-29	5910	6419	6635	12151	11806	13615	6321.33	372.237	12524	960.451	0.48638	0.543707	0.48733	0.505805	0.0268029	0.8538	0.592417	59.2417	3.13925	59.515	2.83578	5.70425
	2021-08-09	8947	6384	6576	9825	7750	7296	7302.33	1427.55	8290.33	1348.31	0.910636	0.823742	0.901316	0.878565	0.0389518	1.3488	0.651368	65.1368	2.88788
	2021-09-17	5889	5078	5026	7722	7561	7361	5331	483.941	7548	180.851	0.762626	0.671604	0.682788	0.705673	0.0405302	1.2174	0.579656	57.9656	3.32924
	2021-10-28	3507	2877	2666	4843	4310	4002	3016.67	437.55	4385	425.487	0.724138	0.667517	0.666167	0.685941	0.0270151	1.3463	0.509501	50.9501	2.00662
	2021-10-08	11353	9375	8424	10660	8255	8180	9717.33	1494.21	9031.67	1410.68	1.06501	1.13568	1.02983	1.07684	0.0440137	1.6752	0.642812	64.2812	2.62737
∆D2	2021-07-29	5789	6141	6882	19141	17126	14862	6270.67	557.918	17043	2140.71	0.30244	0.358578	0.46306	0.374693	0.0665557	0.8538	0.438853	43.8853	7.79523	45.0627	5.46543	3.44024
	2021-08-09	5946	6661	7727	8511	10464	11946	6778	896.246	10307	1722.87	0.698625	0.636563	0.646827	0.660672	0.0271622	1.3488	0.489822	48.9822	2.0138
	2021-09-17	3793	3032	3301	8696	6035	6425	3375.33	385.907	7052	1437.04	0.436178	0.502403	0.513774	0.484118	0.0342156	1.2174	0.397666	39.7666	2.81054
	2021-10-28	5150	4141	4275	8667	6805	6867	4522	547.975	7446.33	1057.58	0.594208	0.608523	0.622543	0.608425	0.0115678	1.3463	0.451923	45.1923	0.859229
	2021-11-01	854	607	732	3103	2236	2023	731	123.503	2454	572.052	0.275218	0.271467	0.361839	0.302841	0.0417458	0.6223	0.486648	48.6648	6.70831
	2021-07-29	5789	6141	6882	19141	17126	14862	6270.67	557.918	17043	2140.71	0.30244	0.358578	0.46306	0.374693	0.0665557	0.8538	0.438853	43.8853	7.79523
∆D2∆D3	2021-09-17	3921	3594	4265	7114	6224	7467	3926.67	335.536	6935	640.541	0.551167	0.577442	0.57118	0.566596	0.0112059	1.2174	0.465415	46.5415	0.920475	43.6017	2.52367	2.76418
	2021-10-28	4735	4049	4296	8317	6776	7429	4360	347.449	7507.33	773.481	0.569316	0.59755	0.578274	0.581713	0.0117803	1.3463	0.432083	43.2083	0.875016
	2021-11-01	364	326	298	1426	1134	1332	329.333	33.126	1297.33	149.055	0.255259	0.287478	0.223724	0.255487	0.0260281	0.6223	0.410553	41.0553	4.18256
∆D1	2021-10-28	2430	2863	3727	16445	19657	23025	3006.67	660.327	19709	3290.31	0.147765	0.145648	0.161868	0.15176	0.00719904	1.3463	0.112724	11.2724	0.534727	14.5925	2.04959	5.76492
	2021-11-01	743	599	647	4625	5249	5306	663	73.3212	5060	377.798	0.160649	0.114117	0.121937	0.132234	0.020344	0.6223	0.212493	21.2493	3.26917
	2024-07-18	17858	18602	18701	585374	749452	571492	18387	460.794	635439	98981.5	0.030507	0.0248208	0.0327231	0.0293503	0.00332817	0.260753	0.11256	11.256	1.27637

### Sheet: Figure 5e – TL and US replaceme
Figure 5e – TL and US Domain Replacements (Bicistronic Reporters in Cells)
Reporter	Exp Date	FF1	FF2	FF3	Ren1	Ren2	Ren3	FF Avg	FF SD	Ren Avg	Ren SD	FF/Ren 1/1	FF/Ren 2/2	FF/Ren 3/3	Avg FF/Ren	SD FF/Ren	FF/Ren for WT (this exp)	FF/Ren/WT	IRES Activity (this exp)	SD as percent Insr	Average IRES Activity	Mean of Technical SDs	SD of IRES Activity
Insr	2024-07-08	148026	155515	151409	640083	628014	608523	151650	3750.31	625540	15924.8	0.231261	0.24763	0.248814	0.242568	0.00801021	0.242568	1	100	3.30225	100	7.82005	2.00972e-14
	2024-07-15	145874	145983	156239	603275	609412	714066	149365	5953.02	642251	62269.3	0.241803	0.239547	0.218802	0.233384	0.0103523	0.233384	1	100	4.43574
	2024-07-18	96196	114688	108932	322808	504551	423933	106605	9463.01	417097	91064.1	0.297998	0.227307	0.256956	0.260753	0.028984	0.260753	1	100	11.1155
	2022-06-22	2605	2657	2984	2070	1735	2168	2748.67	205.456	1991	227.053	1.25845	1.53141	1.37638	1.38875	0.111777	1.38875	1	100	8.04876
	2022-07-08	1076	1043	1091	2293	2443	2350	1070	24.5561	2362	75.7166	0.469254	0.426934	0.464255	0.453481	0.0188823	0.453481	1	100	4.16385
	2022-07-12	2189	1556	1840	2673	2379	2583	1861.67	317.056	2545	150.639	0.81893	0.654056	0.71235	0.728445	0.0682648	0.728445	1	100	9.3713
	2022-05-18	1329	1371	1265	910	1057	759	1321.67	53.3791	908.667	149.004	1.46044	1.29707	1.66667	1.47472	0.151226	1.47472	1	100	10.2545
	2022-05-27	2195	2230	2575	1226	1605	1735	2333.33	210.02	1522	264.456	1.79038	1.38941	1.48415	1.55464	0.171115	1.55464	1	100	11.0067
BG	2024-07-08	712	831	850	305708	327639	266968	797.667	74.7953	300105	30721.1	0.00232902	0.00253633	0.0031839	0.00268308	0.000364105	0.242536	0.0110626	1.10626	0.150124	1.87907	1.74207	1.46882
	2024-07-15	1164	1322	1391	552105	632478	550831	1292.33	116.372	578471	46775.5	0.00210829	0.00209019	0.00252528	0.00224125	0.00020097	0.233955	0.00957986	0.957986	0.0859011
	2024-07-18	6884	1831	1227	332836	412067	382576	3314	3106.43	375826	40044.4	0.0206829	0.00444345	0.00320721	0.00944451	0.00796273	0.264333	0.0357296	3.57296	3.01239
HCV	2024-07-08	27516	30029	31815	407341	402250	437647	29786.7	2159.72	415746	19136.9	0.0675503	0.0746526	0.0726956	0.0716328	0.0029953	0.242536	0.295349	29.5349	1.23499	23.5533	1.08156	5.24711
	2024-07-15	21814	22944	23325	465277	470974	427334	22694.3	785.831	454528	23722.6	0.0468839	0.0487161	0.0545826	0.0500609	0.00328368	0.233955	0.213977	21.3977	1.40355
	2024-07-18	13946	14880	14385	265314	287226	276275	14403.7	467.28	276272	10956	0.0525641	0.0518059	0.0520677	0.0521459	0.000314451	0.264333	0.197274	19.7274	0.11896
TL∆D1	2022-06-22	1371	1300	1323	8105	5691	4859	1331.33	36.2261	6218.33	1686.03	0.169155	0.228431	0.272278	0.223288	0.0422567	1.38875	0.160783	16.0783	3.04279	19.6752	2.23261	3.62557
	2024-02-27	201535	208523	209411	3870393	3126368	3373683	206490	4313.78	3.45681e+06	378915	0.0520709	0.0666982	0.0620719	0.0602803	0.00610444	0.258394	0.233288	23.3288	2.36245
	2024-02-24	129667	135303	145920	2158858	2321214	2529640	136963	8252.73	2.33657e+06	185867	0.0600628	0.0582898	0.0576841	0.0586789	0.00100932	0.2991	0.196185	19.6185	0.337452
US∆D1	2024-07-08	11100	11486	9843	321330	343627	301622	10809.7	859.117	322193	21015.8	0.0345439	0.0334258	0.0326336	0.0335344	0.000783678	0.242568	0.138247	13.8247	0.323075	12.8043	0.548778	1.78479
	2024-07-15	16611	16032	17225	512453	523017	508612	16622.7	596.586	514694	7459.39	0.0324147	0.0306529	0.0338667	0.0323114	0.00131404	0.233384	0.138447	13.8447	0.563037
	2024-07-18	12748	12632	12849	500224	436580	433750	12743	108.586	456851	37588.5	0.0254846	0.028934	0.0296231	0.0280139	0.00181047	0.260753	0.107434	10.7434	0.694322
TL∆D2	2022-06-22	1925	1790	1891	3079	2552	2593	1868.67	70.2163	2741.33	293.146	0.625203	0.701411	0.729271	0.685295	0.0439874	1.38875	0.493462	49.3462	3.16741	52.7459	5.40963	7.52953
	2022-07-08	956	962	1257	3970	2887	4823	1058.33	172.077	3893.33	970.274	0.240806	0.333218	0.260626	0.278217	0.0397245	0.4533	0.613758	61.3758	8.76341
	2022-07-12	1755	1566	1918	4942	4627	5453	1746.33	176.16	5007.33	416.858	0.355119	0.338448	0.351733	0.348434	0.00719475	0.7333	0.475158	47.5158	0.981146
US∆D2	2024-07-08	17793	20799	22627	106309	120051	120805	20406.3	2440.81	115722	8160.32	0.167371	0.173251	0.187302	0.175975	0.00836165	0.242568	0.725465	72.5465	3.44713	64.3585	3.20884	8.36337
	2024-07-15	21402	18531	20673	148968	122023	131293	20202	1492.33	134095	13689.2	0.143668	0.151865	0.157457	0.150997	0.00566252	0.233384	0.646988	64.6988	2.42626
	2024-07-18	15917	15190	14300	100416	111514	100697	15135.7	809.868	104209	6327.88	0.158511	0.136216	0.14201	0.145579	0.00944505	0.260753	0.558301	55.8301	3.62221
TL∆D3	2022-05-27	2602	2875	3329	2294	2736	2316	2935.33	367.236	2448.67	249.081	1.13426	1.0508	1.43739	1.20749	0.1661	1.5673	0.770425	77.0425	10.5978	82.2145	12.7587	12.026
	2022-07-08	874	918	1025	3254	2140	3201	939	77.6595	2865	628.427	0.268593	0.428972	0.320212	0.339259	0.0668454	0.4533	0.74842	74.842	14.7464
	2022-07-12	3977	3744	3496	4327	6739	4605	3739	240.539	5223.67	1319.66	0.919113	0.555572	0.759175	0.74462	0.148771	0.7333	1.01544	101.544	20.2879
	2022-05-18	5660	5768	6869	4076	4857	5607	6099	669.022	4846.67	765.552	1.38862	1.18756	1.22508	1.26709	0.0872891	1.47472	0.859202	85.9202	5.91901
	2022-06-22	2578	2678	3061	2379	2616	3475	2772.33	254.944	2823.33	576.667	1.08365	1.0237	0.880863	0.996071	0.0850608	1.38875	0.717243	71.7243	6.12499
US∆D3	2024-07-08	41820	39158	34939	141324	129833	116127	38639	3469.74	129095	12614.7	0.295916	0.301603	0.300869	0.299462	0.00252575	0.242568	1.23455	123.455	1.04125	104.566	5.6521	18.2674
	2024-07-15	34821	35457	36575	148093	148225	147139	35617.7	887.969	147819	592.584	0.235129	0.239211	0.248574	0.240971	0.00562842	0.233384	1.03251	103.251	2.41165
	2024-07-18	28242	27787	27793	128530	138312	106951	27940.7	260.98	124598	16046	0.219731	0.200901	0.259867	0.226833	0.0245909	0.260753	0.869913	86.9913	9.43072
TL∆D4	2022-07-08	4313	4486	4900	6437	6205	6439	4566.33	301.633	6360.33	134.526	0.670033	0.722965	0.760988	0.717995	0.0372982	0.4533	1.58393	158.393	8.22815	179.515	21.0105	28.7721
	2022-06-22	6670	7686	6720	2555	2438	2181	7025.33	572.7	2391.33	191.317	2.61057	3.15258	3.08116	2.9481	0.240448	1.38875	2.12285	212.285	17.314
	2022-05-27	3997	4561	4699	2051	1566	1550	4419	371.919	1722.33	284.746	1.94881	2.91252	3.03161	2.63098	0.484813	1.5673	1.67867	167.867	30.933
US∆D4	2024-07-08	73937	70940	65488	156460	150864	158714	70121.7	4283.53	155346	4041.83	0.472562	0.470225	0.412616	0.451801	0.0277241	0.242568	1.86257	186.257	11.4294	159.515	9.65047	23.2586
	2024-07-15	120480	120163	119498	333277	366667	342342	120047	501.172	347429	17266.4	0.361501	0.327717	0.34906	0.346093	0.013951	0.233384	1.48293	148.293	5.9777
	2024-07-18	55990	63753	62872	158157	178186	151638	60871.7	4250.53	162660	13835.1	0.354015	0.357789	0.414619	0.375474	0.0277222	0.260753	1.43996	143.996	10.6316

### Sheet: Figure 6a – Sufficiency Mutants
Figure 6a – Sufficiency Mutants (Bicistronic Reporters in Cells)
Reporter	Exp Date	FF1	FF2	FF3	Ren1	Ren2	Ren3	FF Avg	FF SD	Ren Avg	Ren SD	FF/Ren 1/1	FF/Ren 2/2	FF/Ren 3/3	Avg FF/Ren	SD FF/Ren	FF/Ren for WT (this exp)	FF/Ren/WT	IRES Activity (this exp)	SD as percent Insr	Average IRES Activity	Mean of Technical SDs	SD of IRES Activity
Insr	2022-05-18	1611	1989	1630	843	1236	1236	1743.33	212.966	1105	226.899	1.91103	1.60922	1.31877	1.61301	0.241805	1.61301	1	100	14.9909	100	8.2108	0
	2022-07-12	2189	1556	1840	2673	2379	2583	1861.67	317.056	2545	150.639	0.81893	0.654056	0.71235	0.728445	0.0682648	0.728445	1	100	9.3713
	2022-05-27	2195	2230	2575	1226	1605	1735	2333.33	210.02	1522	264.456	1.79038	1.38941	1.48415	1.55464	0.171115	1.55464	1	100	11.0067
	2024-02-02	1069676	1028479	1098015	1743051	1715087	1708346	1065390	34965.6	1.72216e+06	18402.3	0.61368	0.599666	0.642736	0.618694	0.0179371	0.618694	1	100	2.89918
	2024-01-26	1164000	1190808	1164651	923921	1069841	1011905	1173153	15293.1	1001889	73473.8	1.25985	1.11307	1.15095	1.17462	0.0622161	1.17462	1	100	5.29669
	7/8/2022	1076	1043	1091	2293	2443	2350	1070	24.5561	2362	75.7166	0.469254	0.426934	0.464255	0.453481	0.0188823	0.453481	1	100	4.16385
	2022-10-14	18470	17310	22497	9741	12073	12348	19425.7	2722.35	11387.3	1432.38	1.89611	1.43378	1.82191	1.71727	0.202733	1.71727	1	100	11.8055
	2024-02-24	413152	393413	368033	1355745	1323165	1252442	391533	22618.2	1.31045e+06	52812.1	0.304742	0.297327	0.293852	0.29864	0.0045415	0.29864	1	100	1.52072
	2024-02-27	609360	583055	528884	2264933	2143595	2258806	573766	41034.2	2.22244e+06	68354.5	0.269041	0.271999	0.234143	0.258394	0.0171906	0.258394	1	100	6.65285
	2022-08-29	3811	4932	4170	2002	2400	2087	4304.33	572.446	2163	209.602	1.9036	2.055	1.99808	1.98556	0.0624414	1.98556	1	100	3.14477
	2023-02-16	558324	490307	465289	284796	252920	245808	504640	48145.1	261175	20763.4	1.96043	1.93859	1.8929	1.93064	0.0281393	1.93064	1	100	1.45751
	2024-07-18	96196	114688	108932	322808	504551	423933	106605	9463.01	417097	91064.1	0.297998	0.227307	0.256956	0.260753	0.028984	0.260753	1	100	11.1155
D1-Solo	2023-02-16	19143	24272	23048	81216	110060	111509	22154.3	2678.74	100928	17086.7	0.235705	0.220534	0.206692	0.220977	0.0118486	1.93064	0.114458	11.4458	0.613715	9.74627	0.799658	1.84537
	2024-01-26	1541	1788	1863	14438	16558	13499	1730.67	168.482	14831.7	1567.04	0.106732	0.107984	0.13801	0.117576	0.0144586	1.17462	0.100096	10.0096	1.23091
	2024-02-02	5341	5266	5360	108161	109309	114261	5322.33	49.7024	110577	3241.66	0.0493801	0.0481754	0.0469101	0.0481552	0.00100845	0.618694	0.0778336	7.78336	0.162997
Cons-Solo	7/8/24	2240	2327	2679	32596	32471	38347	2415.33	232.449	34471.3	3357.01	0.0687201	0.0716639	0.069862	0.070082	0.00121185	0.242568	0.288917	28.8917	0.499591	27.5743	4.39737	1.28692
	7/15/24	5479	5659	6174	83571	103316	96549	5770.67	360.705	94478.7	10034	0.065561	0.0547737	0.0639468	0.0614272	0.00475064	0.233384	0.263202	26.3202	2.03555
	7/18/24	3137	258	2855	59039	2633	44550	2083.33	1587.06	35407.3	29293.4	0.0531344	0.0979871	0.0640853	0.0717356	0.0190934	0.260753	0.275109	27.5109	7.3224
D1D2	2022-05-18	6720	6619	7513	6821	5948	6352	6950.67	489.606	6373.67	436.903	0.985193	1.11281	1.18278	1.09359	0.0818	1.61301	0.677984	67.7984	5.07127	48.5036	3.45896	14.4909
	2022-07-08	561	457	413	3516	3112	2958	477	76	3195.33	288.183	0.159556	0.146851	0.139621	0.148676	0.00824012	0.453481	0.327855	32.7855	1.81708
	2024-02-27	138460	135389	140857	1089601	1112593	1131532	138235	2740.91	1111242	20998.1	0.127074	0.121688	0.124483	0.124415	0.00219945	0.2583	0.481669	48.1669	0.851511
	2022-05-27	1368	1612	1526	2242	2156	2026	1502	123.758	2141.33	108.744	0.610169	0.747681	0.753208	0.703686	0.0661648	1.55464	0.452635	45.2635	4.25594
D1D2TL	2022-07-12	2195	2289	2373	5061	5910	5128	2285.67	89.0468	5366.33	472.019	0.433709	0.38731	0.462754	0.427924	0.0310703	0.728445	0.587448	58.7448	4.26528	77.6414	6.35548	11.2774
	2022-07-08	1869	2036	2051	5271	5323	5608	1985.33	101.026	5400.67	181.429	0.354582	0.382491	0.365728	0.3676	0.0114706	0.453481	0.810618	81.0618	2.52946
	2022-08-29	11659	12687	10320	6812	8322	6525	11555.3	1186.9	7219.67	965.374	1.71154	1.52451	1.58161	1.60589	0.0782588	1.98556	0.808783	80.8783	3.9414
	2024-02-27	249656	246054	243533	1082718	1263757	921581	246414	3077.36	1089352	171184	0.230583	0.1947	0.264256	0.229846	0.0284006	0.2583	0.889842	88.9842	10.9952
	2022-10-14	8675	9104	9159	6782	6024	7183	8979.33	264.991	6663	588.592	1.27912	1.51129	1.27509	1.35517	0.110406	1.7255	0.785377	78.5377	6.3985
D1D2TLTL	2022-07-12	3328	2976	2846	5612	4133	4388	3050	249.375	4711	790.637	0.593015	0.720058	0.648587	0.653887	0.0520003	0.728445	0.897647	89.7647	7.13854	87.1489	3.84381	2.16284
	2022-10-14	4981	4546	5022	3370	2920	3407	4849.67	263.781	3232.33	271.121	1.47804	1.55685	1.47402	1.50297	0.0381326	1.71727	0.875211	87.5211	2.22054
	2024-02-27	183427	190858	184478	818930	838837	833644	186254	4021.38	830470	10326	0.223984	0.227527	0.221291	0.224267	0.00255364	0.258394	0.867926	86.7926	0.988274
	2024-07-18	39875	41118	40481	184700	182428	184121	40491.3	621.564	183750	1180.64	0.215891	0.225393	0.219861	0.220382	0.00389677	0.260753	0.845172	84.5172	1.49443
D1TLTLTL	2024-02-24	46448	45632	48129	460008	449988	465786	46736.3	1273.23	458594	7993.36	0.100972	0.101407	0.103329	0.101903	0.00102381	0.29864	0.341222	34.1222	0.342825	28.2333	1.28181	5.58785
	2024-02-27	41359	39110	41724	679348	653294	724543	40731	1415.64	685728	36050.5	0.0608804	0.0598658	0.0575866	0.0594443	0.00137732	0.258394	0.230053	23.0053	0.533032
	2024-02-02	88465	92335	107092	552592	568142	566167	95964	9829.47	562300	8465.46	0.160091	0.162521	0.189153	0.170588	0.0131645	0.618694	0.275723	27.5723	2.12779

### Sheet: Figure 6f – Sufficiency Mutants
Figure 6f – Sufficiency Mutants In Vitro Translation (Monocistronic Reporters In Vitro)
Name	Replicate	Cap1	Cap2	Cap3	Mock1	Mock2	Mock3	Cap1:Mock1	Cap1:Mock2	Cap1:Mock3	Cap2:Mock1	Cap2:Mock2	Cap2:Mock3	Cap3:Mock1	Cap3:Mock2	Cap3:Mock3	Technical SD Cap:Mock	Technical Average Cap:Mock	Biological SD Mean Cap:Mock	Biological Average Cap:Mock
BG	1	492228	463264	487013	1492237	1570171	1303168	0.329859	0.313487	0.377716	0.310449	0.29504	0.355491	0.326364	0.310166	0.373715	0.0297198	0.332476	0.0285037	0.3117
	2	346117	328187	302484	1101916	1231425	1040639	0.314105	0.28107	0.3326	0.297833	0.26651	0.315371	0.274507	0.245637	0.290671	0.0272333	0.290923
HCV	1	1215283	1110596	1230490	1254307	954362	983965	0.968888	1.2734	1.23509	0.885426	1.16371	1.12869	0.981012	1.28933	1.25054	0.150262	1.13068	0.121805	1.13221
	2	858484	872003	936667	845479	732270	782905	1.01538	1.17236	1.09654	1.03137	1.19082	1.1138	1.10785	1.27913	1.1964	0.0842268	1.13374
INSR	1	80454	98009	101166	87008	92884	85386	0.924674	0.866177	0.942239	1.12644	1.05518	1.14783	1.16272	1.08916	1.18481	0.116563	1.05547	0.133485	0.952299
	2	101921	99233	101234	110290	153852	103030	0.924118	0.662461	0.989236	0.899746	0.64499	0.963147	0.917889	0.657996	0.982568	0.148492	0.849128
∆D1	1	38786	35533	37771	95221	101347	93736	0.407326	0.382705	0.413779	0.373163	0.350607	0.379075	0.396667	0.37269	0.402951	0.020243	0.386552	0.0333822	0.441878
	2	58115	52021	60641	112676	122787	108889	0.515771	0.473299	0.533709	0.461687	0.423669	0.477743	0.538189	0.493872	0.556907	0.0426493	0.497205
D1-Solo	1	966606	809942	788586	1606547	1562737	1500041	0.601667	0.618534	0.644386	0.504151	0.518284	0.539947	0.490858	0.504618	0.52571	0.056603	0.549795	0.0531255	0.480301
	2	523050	427725	409714	1091051	1074173	1149284	0.4794	0.486933	0.455109	0.39203	0.39819	0.372166	0.375522	0.381423	0.356495	0.0494039	0.410808
D1D2	1	335509	325264	349256	809267	813141	765375	0.414584	0.412609	0.438359	0.401924	0.400009	0.424973	0.431571	0.429515	0.45632	0.0180852	0.423318	0.0204462	0.411372
	2	277487	245191	258755	650224	665925	640734	0.426756	0.416694	0.433077	0.377087	0.368196	0.382672	0.397947	0.388565	0.403842	0.0225615	0.399426
D1D2TL	1	292446	270230	297377	530347	610802	567648	0.551424	0.47879	0.515189	0.509534	0.442418	0.476052	0.560722	0.486863	0.523876	0.0379326	0.504985	0.0330429	0.451453
	2	202739	190887	194364	502438	524526	455802	0.40351	0.386518	0.444796	0.379922	0.363923	0.418794	0.386842	0.370552	0.426422	0.0272906	0.39792
D1D2TLTL	1	317767	351909	317343	318370	328265	331626	0.998106	0.96802	0.958209	1.10535	1.07203	1.06116	0.996774	0.966728	0.95693	0.0559025	1.00926	0.0662609	0.931505
	2	230420	259651	258442	277485	320564	282318	0.830387	0.718796	0.816172	0.93573	0.809982	0.919711	0.931373	0.80621	0.915429	0.0752059	0.853754

### Sheet: Supplemental Figure 4a – All TL
Supplemental Figure 4a – All TL Hairpins (Bicistronic Reporters in Cells)
Reporter	Exp Date	FF1	FF2	FF3	Ren1	Ren2	Ren3	FF Avg	FF SD	Ren Avg	Ren SD	FF/Ren 1/1	FF/Ren 2/2	FF/Ren 3/3	Avg FF/Ren	SD FF/Ren	FF/Ren for WT (this exp)	FF/Ren/WT	IRES Activity (this exp)	SD as percent Insr	Average IRES Activity	Mean of Technical SDs	SD of IRES Activity
Insr	2022-07-08	1076	1043	1091	2293	2443	2350	1070	24.5561	2362	75.7166	0.469254	0.426934	0.464255	0.453481	0.0188823	0.453481	1	100	4.16385	100	7.72627	0
	2022-05-18	1329	1371	1265	910	1057	759	1321.67	53.3791	908.667	149.004	1.46044	1.29707	1.66667	1.47472	0.151226	1.47472	1	100	10.2545
	2022-06-22	2605	2657	2984	2070	1735	2168	2748.67	205.456	1991	227.053	1.25845	1.53141	1.37638	1.38875	0.111777	1.38875	1	100	8.04876
	2022-05-27	2195	2230	2575	1226	1605	1735	2333.33	210.02	1522	264.456	1.79038	1.38941	1.48415	1.55464	0.171115	1.55464	1	100	11.0067
	2022-07-12	2189	1556	1840	2673	2379	2583	1861.67	317.056	2545	150.639	0.81893	0.654056	0.71235	0.728445	0.0682648	0.728445	1	100	9.3713
	2024-02-27	609360	583055	528884	2264933	2143595	2258806	573766	41034.2	2.22244e+06	68354.5	0.269041	0.271999	0.234143	0.258394	0.0171906	0.258394	1	100	6.65285
	2024-02-24	413152	393413	368033	1355745	1323165	1252442	391533	22618.2	1.31045e+06	52812.1	0.304742	0.297327	0.293852	0.29864	0.0045415	0.29864	1	100	1.52072
	2024-07-08	148026	155515	151409	640083	628014	608523	151650	3750.31	625540	15924.8	0.231261	0.24763	0.248814	0.242568	0.00801021	0.242568	1	100	3.30225
	2024-07-15	145874	145983	156239	603275	609412	714066	149365	5953.02	642251	62269.3	0.241803	0.239547	0.218802	0.233384	0.0103523	0.233384	1	100	4.43574
	2024-07-18	96196	114688	108932	322808	504551	423933	106605	9463.01	417097	91064.1	0.297998	0.227307	0.256956	0.260753	0.028984	0.260753	1	100	11.1155
D1-TL1	2024-07-08	23284	22800	22045	139267	134969	129403	22709.7	624.42	134546	4945.56	0.16719	0.168928	0.170359	0.168826	0.00129601	0.242568	0.695992	69.5992	0.534286	65.8022	5.4726	4.42383
	2024-07-15	32320	33615	28188	219055	205089	179890	31374.3	2834.4	201345	19849.2	0.147543	0.163904	0.156696	0.156048	0.00669529	0.233384	0.66863	66.863	2.86879
	2024-07-18	22719	22537	10493	124498	134591	82745	18583	7006.74	113945	27486.9	0.182485	0.167448	0.126811	0.158915	0.0235159	0.260753	0.609444	60.9444	9.01846
D1-TL2	2022-06-22	6351	6029	5882	6332	5887	4891	6087.33	239.88	5703.33	737.848	1.003	1.02412	1.20262	1.07658	0.0895381	1.38875	0.775215	77.5215	6.44739	81.1897	7.89262	12.8406
	2022-05-18	5598	4829	4426	5068	5256	4025	4951	595.449	4783	663.143	1.10458	0.91876	1.09963	1.04099	0.0864524	1.4814	0.702706	70.2706	5.83585
	2024-02-27	383393	396974	384049	1822811	1863037	1811297	388139	7658.65	1.83238e+06	27165.3	0.210331	0.213079	0.21203	0.211813	0.00113241	0.258394	0.819728	81.9728	0.438251
	2024-02-24	65295	58294	55092	324457	225988	276100	59560.3	5218.05	275515	49237.1	0.201244	0.257952	0.199536	0.219577	0.0271437	0.2991	0.734127	73.4127	9.07514
	2022-07-08	3314	3053	3010	8560	5939	6064	3125.67	164.512	6854.33	1478.47	0.38715	0.51406	0.496372	0.46586	0.0561234	0.4533	1.02771	102.771	12.3811
D1-TL3	2024-02-27	481313	480564	481305	2805846	2474167	2755164	481061	430.145	2.67839e+06	178671	0.171539	0.194233	0.174692	0.180155	0.0100375	0.258394	0.697208	69.7208	3.88457	80.4474	4.80208	9.48687
	2024-02-24	317874	295603	295107	1228677	1146110	1250070	302861	13003.7	1.20829e+06	54897.9	0.258712	0.257919	0.236072	0.250901	0.0104905	0.2991	0.838854	83.8854	3.50736
	2022-07-08	3858	3634	3033	10808	8830	7143	3508.33	426.615	8927	1834.42	0.356958	0.411552	0.424612	0.397707	0.0293031	0.4533	0.877359	87.7359	6.4644
TL∆D1	2022-06-22	1371	1300	1323	8105	5691	4859	1331.33	36.2261	6218.33	1686.03	0.169155	0.228431	0.272278	0.223288	0.0422567	1.38875	0.160783	16.0783	3.04279	19.6752	2.23261	3.62557
	2024-02-27	201535	208523	209411	3870393	3126368	3373683	206490	4313.78	3.45681e+06	378915	0.0520709	0.0666982	0.0620719	0.0602803	0.00610444	0.258394	0.233288	23.3288	2.36245
	2024-02-24	129667	135303	145920	2158858	2321214	2529640	136963	8252.73	2.33657e+06	185867	0.0600628	0.0582898	0.0576841	0.0586789	0.00100932	0.2991	0.196185	19.6185	0.337452
D2-TL1	2022-05-27	2602	2875	3329	2294	2736	2316	2935.33	367.236	2448.67	249.081	1.13426	1.0508	1.43739	1.20749	0.1661	1.5673	0.770425	77.0425	10.5978	105.673	8.94623	21.6793
	2022-07-08	2839	2546	2459	5392	4357	3765	2614.67	199.089	4504.67	823.49	0.526521	0.584347	0.653121	0.587996	0.0517486	0.4533	1.29715	129.715	11.416
	2022-06-22	2973	3194	3393	2146	1988	2196	3186.67	210.096	2110	108.573	1.38537	1.60664	1.54508	1.51236	0.0932494	1.38875	1.08901	108.901	6.71463
	2022-05-18	7535	7835	8891	5159	4750	5470	8087	712.258	5126.33	361.11	1.46055	1.64947	1.62541	1.57848	0.0839625	1.47472	1.07036	107.036	5.69344
D2-TL2	2022-05-27	1092	943	993	1195	1846	1450	1009.33	75.831	1497	328.035	0.913808	0.510834	0.684828	0.703156	0.165023	1.5673	0.448642	44.8642	10.5291	74.4048	12.2084	27.0686
	2022-07-08	2106	2312	2391	4606	6163	4360	2269.67	147.141	5043	977.716	0.45723	0.375142	0.548394	0.460255	0.0707624	0.4533	1.01534	101.534	15.6105
	2022-06-22	5500	5307	5371	3823	4974	4278	5392.67	98.3073	4358.33	579.69	1.43866	1.06695	1.25549	1.2537	0.151756	1.38875	0.902755	90.2755	10.9275
	2022-05-18	3639	3244	3136	5540	4560	4850	3339.67	264.795	4983.33	503.422	0.656859	0.711404	0.646598	0.67162	0.0284412	1.47472	0.455421	45.5421	1.92858
	2022-07-12	3524	3581	3577	5164	7145	4516	3560.67	31.8172	5608.33	1369.67	0.682417	0.50119	0.792073	0.65856	0.119945	0.7333	0.898077	89.8077	16.3568
D2-TL3	2024-07-08	40998	42357	39676	211573	207802	202884	41010.3	1340.54	207420	4357.1	0.193777	0.203833	0.19556	0.197724	0.00438126	0.242568	0.815126	81.5126	1.8062	73.6348	3.24882	9.34321
	2024-07-15	40682	41217	40472	233737	242160	214800	40790.3	384.133	230232	14012.7	0.17405	0.170206	0.188417	0.177558	0.00783755	0.233384	0.760796	76.0796	3.35822
	2024-07-18	30758	30207	31040	183717	170677	205750	30668.3	423.677	186715	17727.6	0.167421	0.176983	0.150863	0.165089	0.0107904	0.260753	0.633123	63.3123	4.13818
TL∆D2	2022-06-22	1925	1790	1891	3079	2552	2593	1868.67	70.2163	2741.33	293.146	0.625203	0.701411	0.729271	0.685295	0.0439874	1.38875	0.493462	49.3462	3.16741	52.7459	5.40963	7.52953
	2022-07-08	956	962	1257	3970	2887	4823	1058.33	172.077	3893.33	970.274	0.240806	0.333218	0.260626	0.278217	0.0397245	0.4533	0.613758	61.3758	8.76341
	2022-07-12	1755	1566	1918	4942	4627	5453	1746.33	176.16	5007.33	416.858	0.355119	0.338448	0.351733	0.348434	0.00719475	0.7333	0.475158	47.5158	0.981146
D3-TL1	2024-07-08	46999	47199	57891	161263	171595	199653	50696.3	6231.57	177504	19865.4	0.291443	0.27506	0.289958	0.285487	0.00739773	0.242568	1.17694	117.694	3.04975	101.38	4.45978	14.4787
	2024-07-15	49694	49951	46501	213872	222792	213000	48715.3	1921.97	216555	5419.26	0.232354	0.224205	0.218315	0.224958	0.00575624	0.233384	0.963894	96.3894	2.46642
	2024-07-18	37291	38105	39339	156232	150091	185644	38245	1031.15	163989	19003.5	0.23869	0.253879	0.211906	0.234825	0.0173523	0.260753	0.900563	90.0563	6.65467
D3-TL2	2024-07-08	10933	9689	11252	35786	31913	40602	10624.7	825.86	36100.3	4353.02	0.305511	0.303607	0.277129	0.295415	0.0129537	0.242568	1.21787	121.787	5.34022	94.0642	3.40705	25.3599
	2024-07-15	16755	17066	16882	82791	81370	81703	16901	156.368	81954.7	743.177	0.202377	0.209733	0.206626	0.206246	0.00301522	0.233384	0.883717	88.3717	1.29196
	2024-07-18	7425	7968	8128	41233	41247	42724	7840.33	368.478	41734.7	856.816	0.180074	0.193178	0.190244	0.187832	0.00561483	0.260753	0.720344	72.0344	2.15331
D3-TL3	2022-05-27	1578	1556	1829	1341	874	1115	1654.33	151.665	1110	233.54	1.17673	1.78032	1.64036	1.53247	0.257952	1.5673	0.977778	97.7778	16.4584	90.7297	14.3273	13.4169
	2022-07-08	2887	2859	2881	4765	7018	6973	2875.67	14.7422	6252	1287.98	0.605876	0.407381	0.413165	0.475474	0.0922384	0.4533	1.04892	104.892	20.3482
	2022-05-18	5070	5269	6209	4750	4215	4197	5516	608.348	4387.33	314.207	1.06737	1.25006	1.47939	1.26561	0.168566	1.47472	0.858198	85.8198	11.4303
	2022-06-22	5422	5083	5120	5231	5122	4776	5208.33	185.963	5043	237.565	1.03651	0.992386	1.07203	1.03364	0.0325766	1.38875	0.744297	74.4297	2.34575
TL∆D3	2022-05-27	2602	2875	3329	2294	2736	2316	2935.33	367.236	2448.67	249.081	1.13426	1.0508	1.43739	1.20749	0.1661	1.5673	0.770425	77.0425	10.5978	82.2145	12.7587	12.026
	2022-07-08	874	918	1025	3254	2140	3201	939	77.6595	2865	628.427	0.268593	0.428972	0.320212	0.339259	0.0668454	0.4533	0.74842	74.842	14.7464
	2022-07-12	3977	3744	3496	4327	6739	4605	3739	240.539	5223.67	1319.66	0.919113	0.555572	0.759175	0.74462	0.148771	0.7333	1.01544	101.544	20.2879
	2022-05-18	5660	5768	6869	4076	4857	5607	6099	669.022	4846.67	765.552	1.38862	1.18756	1.22508	1.26709	0.0872891	1.47472	0.859202	85.9202	5.91901
	2022-06-22	2578	2678	3061	2379	2616	3475	2772.33	254.944	2823.33	576.667	1.08365	1.0237	0.880863	0.996071	0.0850608	1.38875	0.717243	71.7243	6.12499
D4-TL1	2022-07-08	4225	3929	3680	8355	6785	6692	3944.67	272.838	7277.33	934.444	0.505685	0.579071	0.54991	0.544889	0.0301695	0.4533	1.20205	120.205	6.65552	102.425	9.09454	19.2556
	2022-06-22	6229	5432	6528	5265	3487	3986	6063	566.543	4246	917.072	1.1831	1.55779	1.63773	1.45954	0.19818	1.38875	1.05097	105.097	14.2704
	2024-02-27	383393	396974	384049	1822811	1863037	1811297	388139	7658.65	1.83238e+06	27165.3	0.210331	0.213079	0.21203	0.211813	0.00113241	0.258394	0.819728	81.9728	0.438251
TL∆D4	2022-07-08	4313	4486	4900	6437	6205	6439	4566.33	301.633	6360.33	134.526	0.670033	0.722965	0.760988	0.717995	0.0372982	0.4533	1.58393	158.393	8.22815	179.515	11.5079	28.7721
	2022-06-22	6670	7686	6720	2555	2438	2181	7025.33	572.7	2391.33	191.317	2.61057	3.15258	3.08116	2.9481	0.240448	1.38875	2.12285	212.285	17.314
	2022-05-27	3997	4561	4699	2051	1566	1550	4419	371.919	1722.33	284.746	1.94881	2.91252	3.03161	2.63098	0.484813	1.5673	1.67867	167.867	30.933

### Sheet: Supplemental Figure 6a – Additi
Supplemental Figure 6a – Additional No Effect Reporters (Bicistronic Reporters in Cells)
Reporter	Exp Date	FF1	FF2	FF3	Ren1	Ren2	Ren3	FF Avg	FF SD	Ren Avg	Ren SD	FF/Ren 1/1	FF/Ren 2/2	FF/Ren 3/3	Avg FF/Ren	SD FF/Ren	FF/Ren for WT (this exp)	FF/Ren/WT	IRES Activity (this exp)	SD as percent Insr	Average IRES Activity	Mean of Technical SDs	SD of IRES Activity
Insr	2024-02-02	896738	848559	883105	1634928	1565479	1705278	876134	24834.5	1.63523e+06	69900	0.548488	0.542044	0.517866	0.536133	0.0131818	0.536133	1	100	2.45868	100	6.24633	0
	2023-02-06	558324	490307	465289	284796	252920	245808	504640	48145.1	261175	20763.4	1.96043	1.93859	1.8929	1.93064	0.0281393	1.93064	1	100	1.45751
	2021-08-09	19372	18812	20101	13913	12722	17303	19428.3	646.344	14646	2376.84	1.39237	1.4787	1.16171	1.34426	0.133808	1.34426	1	100	9.95406
	2021-07-29	14294	14035	12713	17242	15933	15046	13680.7	847.971	16073.7	1104.74	0.829022	0.880876	0.844942	0.851614	0.0216885	0.851614	1	100	2.54676
	2024-02-27	609360	583055	528884	2264933	2143595	2258806	573766	41034.2	2.22244e+06	68354.5	0.269041	0.271999	0.234143	0.258394	0.0171906	0.258394	1	100	6.65285
	2024-07-08	148026	155515	151409	640083	628014	608523	151650	3750.31	625540	15924.8	0.231261	0.24763	0.248814	0.242568	0.00801021	0.242568	1	100	3.30225
	2024-07-15	145874	145983	156239	603275	609412	714066	149365	5953.02	642251	62269.3	0.241803	0.239547	0.218802	0.233384	0.0103523	0.233384	1	100	4.43574
	2024-07-18	96196	114688	108932	322808	504551	423933	106605	9463.01	417097	91064.1	0.297998	0.227307	0.256956	0.260753	0.028984	0.260753	1	100	11.1155
BG	2024-02-02	8001	8570	8791	1145822	1175707	1245680	8454	407.575	1.18907e+06	51252.6	0.00698276	0.00728923	0.00705719	0.00710973	0.000130515	0.536133	0.0132611	1.32611	0.0243438	1.49117	1.24913	1.06127
	2023-02-06	5055	5955	5105	349235	366489	378920	5371.67	505.8	364881	14907.7	0.0144745	0.0162488	0.0134725	0.0147319	0.00114794	1.93064	0.0076306	0.76306	0.0594589
	2024-02-27	4889	5692	6276	1708466	1886316	1969900	5619	696.376	1854894	133519	0.00286163	0.00301752	0.00318595	0.0030217	0.000132435	0.258394	0.0116941	1.16941	0.051253
	2024-07-08	712	831	850	305708	327639	266968	797.667	74.7953	300105	30721.1	0.00232902	0.00253633	0.0031839	0.00268308	0.000364105	0.242568	0.0110612	1.10612	0.150104
	2024-07-15	1164	1322	1391	552105	632478	550831	1292.33	116.372	578471	46775.5	0.00210829	0.00209019	0.00252528	0.00224125	0.00020097	0.233384	0.00960328	0.960328	0.086111
	2024-07-18	6884	1831	1227	332836	412067	382576	3314	3106.43	375826	40044.4	0.0206829	0.00444345	0.00320721	0.00944451	0.00796273	0.260753	0.0362201	3.62201	3.05374
HCV	2024-02-02	404260	426250	491595	1248110	1323043	1193848	440702	45425.6	1.255e+06	64872.5	0.323898	0.322174	0.411774	0.352615	0.0418373	0.536133	0.657701	65.7701	7.80353	37.1447	3.67197	19.7335
	2024-02-27	236600	238743	250321	1805972	1982511	1952509	241888	7381.38	1913664	94462.7	0.13101	0.120425	0.128205	0.126546	0.00447769	0.258394	0.489741	48.9741	1.73289
	2024-07-08	27516	30029	31815	407341	402250	437647	29786.7	2159.72	415746	19136.9	0.0675503	0.0746526	0.0726956	0.0716328	0.0029953	0.242568	0.29531	29.531	1.23483
	2024-07-15	21814	22944	23325	465277	470974	427334	22694.3	785.831	454528	23722.6	0.0468839	0.0487161	0.0545826	0.0500609	0.00328368	0.233384	0.2145	21.45	1.40698
	2024-07-18	13946	14880	14385	265314	287226	276275	14403.7	467.28	276272	10956	0.0525641	0.0518059	0.0520677	0.0521459	0.000314451	0.260753	0.199982	19.9982	0.120593
D1-Dis1	2024-07-08	36798	41976	41867	98037	116132	120058	40213.7	2958.56	111409	11745.7	0.375348	0.361451	0.348723	0.361841	0.0108731	0.242568	1.49171	149.171	4.48249	126.545	8.1026	20.0652
	2024-07-15	54345	52538	59186	212694	178623	205931	55356.3	3437.45	199083	18038.4	0.255508	0.294128	0.287407	0.279014	0.0168464	0.233384	1.19551	119.551	7.21832
	2024-07-18	33445	37045	35759	133436	115397	120826	35416.3	1824.3	123220	9254.65	0.250645	0.321022	0.295955	0.289207	0.029125	0.260753	1.10912	110.912	11.1696
D2∆UP	2024-07-08	8817	9366	10018	29477	28125	28182	9400.33	601.236	28594.7	764.654	0.299115	0.333013	0.355475	0.329201	0.0231665	0.242568	1.35715	135.715	9.5505	130.701	8.35081	16.3883
	2024-07-15	10162	9423	9334	39750	35840	34784	9639.67	454.537	36791.3	2616.12	0.255648	0.262919	0.268342	0.262303	0.00520055	0.233384	1.12391	112.391	2.22832
	2024-07-18	55990	63753	62872	158157	178186	151638	60871.7	4250.53	162660	13835.1	0.354015	0.357789	0.414619	0.375474	0.0277222	0.260753	1.43996	143.996	10.6316
D2-Dis1	2024-02-02	113539	109524	108666	258700	275579	262589	110576	2601.36	265623	8838.98	0.438883	0.397432	0.413825	0.416714	0.0170449	0.536133	0.777258	77.7258	3.17923	91.15	4.34419	16.8575
	2021-08-09	11849	10421	10874	10401	9459	8962	11048	729.728	9607.33	730.878	1.13922	1.1017	1.21335	1.15142	0.0463879	1.34426	0.856549	85.6549	3.45082
	2021-07-29	16815	18584	15298	16697	20344	17159	16899	1644.61	18066.7	1985.71	1.00707	0.913488	0.891544	0.937366	0.0500935	0.851614	1.10069	110.069	5.88219
D3-Dis1	2024-02-02	137175	148655	147349	258700	275579	262589	144393	6284.99	265623	8838.98	0.530247	0.539428	0.561139	0.543605	0.0129528	0.536133	1.01394	101.394	2.41597	103.637	2.08998	3.17184
	2023-02-06	335595	387700	385601	162863	194018	185959	369632	29495.6	180947	16171	2.0606	1.99827	2.07358	2.04415	0.0328725	1.93064	1.05879	105.879	1.70268
D3-Dis2	2024-02-02	289792	295769	285828	438380	474277	462394	290463	5004.35	458350	18286.9	0.661052	0.623621	0.618148	0.634274	0.0190665	0.536133	1.18305	118.305	3.55631	107.385	9.46891	19.0047
	2023-02-06	143420	173397	148972	71243	83329	66386	155263	15948	73652.7	8724.75	2.01311	2.08087	2.24403	2.11267	0.0969158	1.93064	1.09429	109.429	5.01988
	2021-07-29	13189	14887	15728	10882	17568	14933	14601.3	1293.38	14461	3367.9	1.212	0.847393	1.05324	1.03754	0.149264	0.851614	1.21833	121.833	17.5272
	2021-08-09	11147	8597	10058	10666	8305	8785	9934	1279.51	9252	1247.86	1.0451	1.03516	1.14491	1.07505	0.0495592	1.34426	0.799738	79.9738	3.68673
∆AG	2024-02-02	3973	3510	3107	13040	13656	11082	3530	433.346	12592.7	1344.04	0.304678	0.25703	0.280365	0.280691	0.0194536	0.536133	0.523547	52.3547	3.6285	92.1293	9.04097	35.2069
	2021-08-09	28510	32068	24139	19820	19821	13757	28239	3971.44	17799.3	3500.76	1.43845	1.61788	1.75467	1.60367	0.129489	1.34426	1.19298	119.298	9.63274
	2021-07-29	15344	17515	25100	16738	23096	25081	19319.7	5122.26	21638.3	4358.33	0.916716	0.758356	1.00076	0.891943	0.100498	0.851614	1.04736	104.736	11.8009
D4-Dis1	2024-02-02	340388	335195	327911	591061	593177	542130	334498	6267.63	575456	28880.5	0.575893	0.565084	0.604857	0.581945	0.0167914	0.536133	1.08545	108.545	3.13196	101.356	6.32394	9.64775
	2023-02-06	97385	92874	67428	54085	45685	36760	85895.7	16151.7	45510	8663.83	1.80059	2.03292	1.83428	1.88926	0.102508	1.93064	0.978569	97.8569	5.30955
	2021-07-29	13971	15178	14746	15075	17913	14329	14631.7	611.569	15772.3	1891.02	0.926766	0.847318	1.0291	0.934395	0.0744089	0.851614	1.09721	109.721	8.7374
	2021-08-09	19668	17429	17770	14928	14677	16210	18289	1206.36	15271.7	822.254	1.31752	1.1875	1.09624	1.20042	0.0908007	1.34426	0.893	89.3	6.75471

### Sheet: Supplemental Figure 6b – All So
Supplemental Figure 6b – All Solo Domain Sufficiency (Bicistronic Reporters in Cells)
Reporter	Exp Date	FF1	FF2	FF3	Ren1	Ren2	Ren3	FF Avg	FF SD	Ren Avg	Ren SD	FF/Ren 1/1	FF/Ren 2/2	FF/Ren 3/3	Avg FF/Ren	SD FF/Ren	FF/Ren for WT (this exp)	FF/Ren/WT	IRES Activity (this exp)	SD as percent Insr	Average IRES Activity	Mean of Technical SDs	SD of IRES Activity
Insr	2/16/23	558324	490307	465289	284796	252920	245808	504640	48145.1	261175	20763.4	1.96043	1.93859	1.8929	1.93064	0.0281393	1.93064	1	100	1.45751	100	7.94065	0
	10/22/21	15267	15953	16699	6963	8904	7734	15973	716.209	7867	977.311	2.19259	1.79167	2.15917	2.04781	0.181632	2.04781	1	100	8.8696
	2/2/24	1069676	1028479	1098015	1743051	1715087	1708346	1065390	34965.6	1.72216e+06	18402.3	0.61368	0.599666	0.642736	0.618694	0.0179371	0.618694	1	100	2.89918
	1/26/24	1164000	1190808	1164651	923921	1069841	1011905	1173153	15293.1	1001889	73473.8	1.25985	1.11307	1.15095	1.17462	0.0622161	1.17462	1	100	5.29669
	5/18/22	1611	1989	1630	843	1236	1236	1743.33	212.966	1105	226.899	1.91103	1.60922	1.31877	1.61301	0.241805	1.61301	1	100	14.9909
	2/24/24	413152	393413	368033	1355745	1323165	1252442	391533	22618.2	1.31045e+06	52812.1	0.304742	0.297327	0.293852	0.29864	0.0045415	0.29864	1	100	1.52072
	7/8/22	1076	1043	1091	2293	2443	2350	1070	24.5561	2362	75.7166	0.469254	0.426934	0.464255	0.453481	0.0188823	0.453481	1	100	4.16385
	11/1/21	2066	1932	2015	3764	3338	2731	2004.33	67.6338	3277.67	519.136	0.548884	0.57879	0.737825	0.621833	0.0829224	0.621833	1	100	13.3352
	2024-07-08	148026	155515	151409	640083	628014	608523	151650	3750.31	625540	15924.8	0.231261	0.24763	0.248814	0.242568	0.00801021	0.242568	1	100	3.30225
	2024-07-15	145874	145983	156239	603275	609412	714066	149365	5953.02	642251	62269.3	0.241803	0.239547	0.218802	0.233384	0.0103523	0.233384	1	100	4.43574
	2024-07-18	96196	114688	108932	322808	504551	423933	106605	9463.01	417097	91064.1	0.297998	0.227307	0.256956	0.260753	0.028984	0.260753	1	100	11.1155
BG	2/16/23	5055	5955	5105	336653	383355	343703	5371.67	505.8	354570	25176.2	0.0150155	0.0155339	0.0148529	0.0151341	0.000290385	1.93064	0.00783891	0.783891	0.0150409	0.856148	0.137035	0.312602
	2/24/24	2772	3683	3272	907431	1038470	903718	3242.33	456.224	949873	76749.7	0.00305478	0.00354656	0.0036206	0.00340731	0.000251106	0.29864	0.0114094	1.14094	0.084083
	10/22/21	88	93	95	5506	3243	4737	92	3.60555	4495.33	1150.69	0.0159826	0.0286772	0.0200549	0.0215715	0.00529234	2.04781	0.010534	1.0534	0.258439
	1/26/24	3178	3036	3482	658167	588266	606654	3232	227.851	617696	36235	0.00482856	0.00516093	0.00573968	0.00524306	0.000376469	1.17462	0.00446361	0.446361	0.0320502
D4-Solo	2/16/23	7205	7238	4900	474988	428311	315388	6447.67	1340.42	406229	82059.4	0.0151688	0.0168989	0.0155364	0.0158681	0.000744233	1.93064	0.00821907	0.821907	0.0385485	1.22879	0.0500138	0.680506
	10/22/21	159	175	115	9563	12668	8254	149.667	31.0698	10161.7	2267.08	0.0166266	0.0138143	0.0139326	0.0147912	0.00129872	2.04781	0.00722294	0.722294	0.06342
	2/24/24	3938	3562	3460	1113801	995251	1052480	3653.33	251.749	1053844	59286.8	0.00353564	0.003579	0.00328747	0.00346737	0.000128432	0.29864	0.0116105	1.16105	0.0430055
	11/1/21	46	41	51	3241	3010	3794	46	5	3348.33	402.87	0.0141932	0.0136213	0.0134423	0.0137522	0.000320226	0.6223	0.022099	2.2099	0.0514584
D3-Solo	2/16/23	6572	10497	5810	547004	482312	539771	7626.33	2515.1	523029	35446.9	0.0120145	0.0217639	0.0107638	0.0148474	0.00491728	1.93064	0.00769042	0.769042	0.254697	1.16574	0.685945	0.667142
	2/24/24	9300	3839	3971	872410	1166904	1169755	5703.33	3115.5	1.06969e+06	170855	0.0106601	0.0032899	0.00339473	0.00578159	0.00344991	0.29864	0.0193597	1.93597	1.15521
	10/22/21	41	39	42	3090	2079	2524	40.6667	1.52753	2564.33	506.705	0.0132686	0.018759	0.0166403	0.0162226	0.00226082	2.04781	0.00792195	0.792195	0.110402
D2-Solo	2/16/23	14077	13698	12162	395608	332980	279569	13312.3	1014.08	336052	58080.5	0.0355832	0.0411376	0.0435027	0.0400745	0.00331935	1.93064	0.0207571	2.07571	0.17193	3.22204	0.256191	1.01098
	2/24/24	9066	9607	9536	671894	905082	817690	9403	294.002	798222	117807	0.0134932	0.0106145	0.0116621	0.0119233	0.00118964	0.299106	0.0398631	3.98631	0.397733
	11/1/21	57	48	45	2562	2204	1939	50	6.245	2235	312.655	0.0222482	0.0217786	0.0232078	0.0224116	0.000594808	0.621833	0.0360411	3.60411	0.095654
D1-Solo	2/16/23	19143	24272	23048	81216	110060	111509	22154.3	2678.74	100928	17086.7	0.235705	0.220534	0.206692	0.220977	0.0118486	1.93064	0.114458	11.4458	0.613715	9.74627	0.799658	1.84537
	1/26/24	1541	1788	1863	14438	16558	13499	1730.67	168.482	14831.7	1567.04	0.106732	0.107984	0.13801	0.117576	0.0144586	1.17462	0.100096	10.0096	1.23091
	2/2/24	5341	5266	5360	108161	109309	114261	5322.33	49.7024	110577	3241.66	0.0493801	0.0481754	0.0469101	0.0481552	0.00100845	0.618694	0.0778336	7.78336	0.162997
