## Supplementary material for "Structure-informed mutagenesis identifies a conserved region critical for mouse insulin receptor 5’UTR IRES function": Table 2 Plasmid List

### Sheet: Plasmids_Used_Luciferase_Assays
Plasmids_Used_Luciferase_Assays
Reporter Plasmid	UTR Name	Appearance Order	Nature of mutant	Positions affected	# nt affected	Added sequence?	Primer 1 F Name	Primer 1 F Sequence	Primer 1 R Name	Primer 1 R Sequence	Template (if two sites)	Primer 2 F Name (if two sites)	Primer 2 F Sequence	Primer 2 R Name (if two sites)	Primer 2 R Sequence
pGL_RSV_RF	BG	1	N/A	N/A	N/A	N/A	N/A	N/A	N/A	N/A
pGL_RSV_RF	HCV	2	N/A	N/A	N/A	N/A	N/A	N/A	N/A	N/A
pGL_RSV_RF	Insr	3	N/A	N/A	N/A	N/A	N/A	N/A	N/A	N/A
pGL_RSV_RF	∆D4	4	Deletion	387-487	101	N/A	Primer1_∆D4_F	CCATGGCCACCGTTGATATATCCCAATGGC	Primer2_∆D4_R	ACGCCCGTGGCTCACAGGC
pGL_RSV_RF	∆D3	5	Deletion	225-327	103	N/A	Primer3_∆D3_F	CCAGGGCCCTCTAGGCTGGAGAG	Primer4_∆D3_R	AGAGCTCACCGCGGTGCGTC
pGL_RSV_RF	∆D2	6	Deletion	115-205	91	N/A	Primer5_∆D2_F	GACGCACCGCGGTGAGCTCT	Primer6_∆D2_R	GGCACCTGGGCTGGTGGTGG
pGL_RSV_RF	∆D2∆D3	7	Deletion	115-205, 225-327	194	N/A	Primer3_∆D3_F	CCAGGGCCCTCTAGGCTGGAGAG	Primer6_∆D2_R	GGCACCTGGGCTGGTGGTGG
pGL_RSV_RF	∆D1	8	Deletion	1-118	119	N/A	Primer7_∆D1_F	AGTGCGCGCGTCCCTCTG	Primer8_∆D1_R	CCATGGTTATTGTTCATTTTTGAGAACTCGCTCAACGAA
pGL_RSV_RF	D1-Solo	9	Deletion	119-489	464	N/A	Primer16_FF_ORF_F2	ATGGCCACCGTTGATATATCCCAATGGCAAGACGC	Primer6_∆D2_R	GGCACCTGGGCTGGTGGTGG
pGL_RSV_RF	D2-Solo	10	Deletion	1-118, 196-489	413	N/A	Primer7_∆D1_F	AGTGCGCGCGTCCCTCTG	Primer9_Solo_Com_R	GCGGCCGCTCTAGAATTATTGTTCATTTTTGAG	IntD2-Solo via primer set 1	Primer16_FF_ORF_F2	ATGGCCACCGTTGATATATCCCAATGGCAAGACGC	Primer15_D2Solo_R2	GGGTCTCCTGCTTCTGCCC
pGL_RSV_RF	D3-Solo	11	Deletion	1-225, 330-489	386	N/A	Primer10_D3Solo_F	GGACTCTGGGATTGCGGGCAC	Primer9_Solo_Com_R	GCGGCCGCTCTAGAATTATTGTTCATTTTTGAG	IntD3-Solo via primer set 1	Primer16_FF_ORF_F2	ATGGCCACCGTTGATATATCCCAATGGCAAGACGC	Primer11_D3Solo_R	GGACAGTCCCGGGAAGAGCACA
pGL_RSV_RF	D4-Solo	12	Deletion	1-382	382	N/A	Primer12_D4_Solo_F	AGGACGTGCGGCCCC	Primer9_Solo_Com_R	GCGGCCGCTCTAGAATTATTGTTCATTTTTGAG
pGL_RSV_RF	Cons-Solo	13	Deletion	140-479	340	N/A	Primer13_∆AfterCons_R	AGACAGAGGGACGCGCGC	Primer14_FF_ORF_F	TCCTACTGCCATGGCCACCG
pGL_RSV_RF	D1D2	14	Deletion	198-489	292	N/A	Primer15_D2Solo_R2	GGGTCTCCTGCTTCTGCCC	Primer16_FF_ORF_F2	ATGGCCACCGTTGATATATCCCAATGGCAAGACGC
pGL_RSV_RF	D1D2TL	15	TL hairpin	230-479	250	CCGAAAGG	Primer17_TL∆D4_F	CCGAAAGGTCCTACTGCCATGGCCACCG	Primer19_TL∆D3_R	GTCCAGAGCTCACCGCGGTGC
pGL_RSV_RF	D1D2TLTL	16	TL hairpin	229-324, 387-489	199	CCGAAAGG	Primer17_TL∆D4_F	CCGAAAGGTCCTACTGCCATGGCCACCG	Primer18_TL∆D4_R	TCCTTCTCTTCCACGCCCGTGG	TL∆D3
pGL_RSV_RF	D1TLTLTL	17	TL hairpin	117-204, 229-324, 387-489	287	CCGAAAGG	Primer39_TL∆D2_F	GAAAGGAGACGCACCGCGG	Primer40_TL∆D2_R	GGAGGGCACCTGGGCTG	D1D2TLTL
pGL_RSV_RF	US∆D4	18	AAC linker	386-479	94	AACAACAA	Primer20_US∆D4_F	ACAACAACTCCTACTGCCATGGCCACCG	Primer18_TL∆D4_R	TCCTTCTCTTCCACGCCCGTGG
pGL_RSV_RF	US∆D3	19	AAC linker	230-323	94	AACAACAA	Primer21_US∆D3_F	AACAACAAGTCCCCAGGGCCCTCTAGGCTG	Primer19_TL∆D3_R	GTCCAGAGCTCACCGCGGTGC
pGL_RSV_RF	US∆D2	20	AAC linker	118-204	87	AACAACAA	Primer22_US∆D2_F	AACAACAAGGAGACGCACCGCGG	Primer23_TL∆D2_R	GGAGGGCACCTGGGCTG
pGL_RSV_RF	US∆D1	21	AAC linker	29-131	103	AACAACAA	Primer24_US∆D1_F	AACAACAACTCTGTCTCAGACTCCACACAACGCG	Primer25_TL∆D1_R	AAGGGAAAAGGTGGCGCGGATTAAGAC
pGL_RSV_RF	D1-TL1	22	TL hairpin	28-41	14	CCGAAAGG	Primer26_D1TL1_F	CCGAAAGGCAGCTGACGGGCTGCG	Primer27_D1TL1_R	AAGGGAAAAGGTGGCGCGG
pGL_RSV_RF	D1-TL2	23	TL hairpin	61-98	38	CCGAAAGG	Primer28_D1TL2_F	CCGAAAGCACCAGCCCAGGTGCCCTCC	Primer29_D1TL2_R	CAACGCAGCCCGTCAGCTGG
pGL_RSV_RF	D1-TL3	24	TL hairpin	51-108	60	CCGAAAGG	Primer30_D1TL3_F	CCGAAAGGTGCCCTCCAGTGCGCG	Primer31_D1TL3_R	CGTCAGCTGGGCCCGCG
pGL_RSV_RF	TL∆D1	25	TL hairpin	28-131	104	CCGAAAGG	Primer32_TL∆D1_F	CCGAAAGGCTCTGTCTCAGACTCCACACAACGCG	Primer33_D2TL_F	CCGAAAGGCAGAAGCAGGAGACCCGGA
pGL_RSV_RF	D2-TL1	26	TL hairpin	141-181	41	CCGAAAGG	Primer33_D2TL1_F	CCGAAAGGCAGAAGCAGGAGACCCGGA	Primer34_D2TL1_R	GAGACAGAGGGACGCGCGCAC
pGL_RSV_RF	D2-TL2	27	TL hairpin	129-193	65	CCGAAAGG	Primer35_D2TL2_F	CCGAAAGGACCCGGACAGGAGACGCA	Primer36_D2TL2_R	CGCGCGCACTGGAGGGC
pGL_RSV_RF	D2-TL3	28	TL hairpin	112-182	71	CCGAAAGG	Primer37_D2TL3_F	CCGAAAGGAGAAGCAGGAGACCCGGAC	Primer38_D2TL3_R	ACCTGGGCTGGTGGTGGC
pGL_RSV_RF	TL∆D2	29	TL hairpin	117-204	88	CCGAAAGG	Primer39_TL∆D2_F	GAAAGGAGACGCACCGCGG	Primer40_TL∆D2_R	GGAGGGCACCTGGGCTG
pGL_RSV_RF	D3-TL1	30	TL hairpin	269-304	35	CCGAAAGG	Primer41_D3TL1_F	CCGAAAGGCTGTGCTCTTCCCGGGACTG	Primer42_D3TL1_R	GCAGGTCACCCAGGCCCGGC
pGL_RSV_RF	D3-TL2	31	TL hairpin	222-360	139	CCGAAAGG	Primer43_D3TL2_F	CCGAAAGGTGAGCCACGGGCGTGG	Primer44_D3TL2_R	CTCACCGCGGTGCGTCTC
pGL_RSV_RF	D3-TL3	32	TL hairpin	253-299	47	CCGAAAGG	Primer45_D3TL3_F	GAAAGGCCTCTGTGCTCTTCCCGG	Primer46_D3TL3_R	GGCCCCGTGCCCGCAATCCCAG
pGL_RSV_RF	TL∆D3	33	TL hairpin	230-323	94	CCGAAAGG	Primer47_TL∆D3	CCGAAAGGGTCCCCAGGGCCCTCTAGGCTG	Primer48_TL∆D3	GTCCAGAGCTCACCGCGGTGC
pGL_RSV_RF	D4-TL1	34	TL hairpin	399-465	67	CCGAAAGG	Primer49_D4TL1_F	CCGAAAGGCGGGGTCCCAGCACTCCTAC	Primer50_D4TL1_R	CGGGGCCGCACGTCC
pGL_RSV_RF	TL∆D4	35	TL hairpin	387-479	93	CCGAAAGG	Primer51_TL∆D4_F	CCGAAAGGTCCTACTGCCATGGccaccg	Primer52_TL∆D4_R	TCCTTCTCTTCCACGCCCGTGG
pGL_RSV_RF	D1-Dis1	36	Disruption	101-107	7	AGTAGTT	Primer53_D1Dis1_F	AGGTGCCCTCCAGTGCG	Primer54_D1Dis1_R	AACTACTTGGTGGCGGCGGGAGC
pGL_RSV_RF	∆UnpairedD2	37	Deletion	129-166	38	N/A	Primer55_D2∆UP_F	AGAGCTGCACGGAGGGCAGAAGC	Primer56_D2∆UP_R	CGCGCGCACTGGAGGGCAC
pGL_RSV_RF	D2-Dis1	38	Disruption	180-193	14	TCCTCTGACCACCA	Primer57_D2Dis1_F	TCCTCTGACCACCAACCCGGACAGGAGACGCACC	Primer58_D2Dis1_R	CTCCGTGCAGCTCTGGGTGGGT
pGL_RSV_RF	D3-Dis1	39	Disruption	316-326	11	AGTTCACTCGG	Primer59_D3Dis1_F	AGTTCACTCGGCCCAGGGCCCTCTAGGCTGGAGA	Primer60_D3Dis1_R	GAAGAGCACAGAGGCCTCGGCC
pGL_RSV_RF	D3-Dis2	40	Disruption	241-257	17	CTCGTGTCCCGGGCCGG	Primer61_D3Dis2_F	CTCGTGTCCCGGGCCGGTGGGTGACCTGCGGGCCG	Primer62_D3Dis2_R	GCAATCCCAGAGTCCAGAGCTCACCG
pGL_RSV_RF	∆AG	41	Deletion	375-386	11	N/A	Primer63_∆AG_F	CGTGCGGCCCCGAGCG	Primer64_∆AG_R	ACGCCCGTGGCTCACAGGC
pGL_RSV_RF	D4-Dis1	42	Disruption	389-401	13	CACGCTGGGCAGC	Primer65_D4Dis1_F	CACGCTGGGCAGCGCCTCTCCAGAGACCTTCTCACGGAGT	Primer66_D4Dis1_R	CGTCCTTCTCTTCCACGCCCGTG

### Sheet: Plasmids_Used_DMS-MaPseq - Plas
Plasmids_Used_DMS-MaPseq
Plasmid	Structure Name	Appearance Order	Figure Association (probed in cells)	Figure Association (probed in vitro)	Nature of mutant	Positions affected	# nt affected	Added sequence?	Primer F Name		Primer R Name		Template (if two sites)
pCMV_gLuc_NS	HCV	1	Fig. 2a	Fig. 2b	N/A	N/A	N/A	N/A	N/A		N/A
pCMV_gLuc_NS	EMCV	2	Fig. 3a	Fig. 3b	N/A	N/A	N/A	N/A	N/A		N/A
pCMV_gLuc_NS	Insr	3	Fig. 4a	Fig. 4b	N/A	N/A	N/A	N/A	N/A		N/A
pCMV_gLuc_NS	∆D3	4	Fig. 5b	Supp. Fig. 5a	Deletion	225-327	103	N/A	Primer3_∆D3_F	CCAGGGCCCTCTAGGCTGGAGAG	Primer4_∆D3_R	AGAGCTCACCGCGGTGCGTC
pCMV_gLuc_NS	∆D2	5	Fig. 5c	Supp. Fig. 5c	Deletion	115-205	91	N/A	Primer5_∆D2_F	GACGCACCGCGGTGAGCTCT	Primer6_∆D2_R	GGCACCTGGGCTGGTGGTGG
pCMV_gLuc_NS	∆D1	6	Fig. 5d	Supp. Fig. 5e	Deletion	1-118	119	N/A	Primer7_∆D1_F	AGTGCGCGCGTCCCTCTG	Primer67_∆D1_gLuc_R	TCTAGATTATCACTTATCACTCACTAGTGATGGCGTC
pCMV_gLuc_NS	D3-TL2	7	Fig. 5f	N/A	TL hairpin	222-360	139	CCGAAAGG	Primer43_D3TL2_F	CCGAAAGGTGAGCCACGGGCGTGG	Primer44_D3TL2_R	CTCACCGCGGTGCGTCTC
pCMV_gLuc_NS	TL∆D2	8	Fig. 5g	Supp. Fig. 5d	TL hairpin	117-204	88	CCGAAAGG	Primer39_TL∆D2_F	GAAAGGAGACGCACCGCGG	Primer40_TL∆D2_R	GGAGGGCACCTGGGCTG
pCMV_gLuc_NS	TL∆D1	9	Fig. 5h	N/A	TL hairpin	28-131	104	CCGAAAGG	Primer32_TL∆D1_F	CCGAAAGGCTCTGTCTCAGACTCCACACAACGCG	Primer25_TL∆D1_R	AAGGGAAAAGGTGGCGCGGATTAAGAC
pCMV_gLuc_NS	TL∆D3	10	N/A	Supp. Fig. 5b	TL hairpin	230-323	94	CCGAAAGG	Primer47_TL∆D3	CCGAAAGGGTCCCCAGGGCCCTCTAGGCTG	Primer48_TL∆D3	GTCCAGAGCTCACCGCGGTGC
pCMV_gLuc_NS	D1-Solo	11	Fig. 6b	N/A	Deletion	119-489	464	N/A	Primer68_gLuc_ORF_F	TCCTACTGCCATGGGCAAGCC	Primer6_∆D2_R	GGCACCTGGGCTGGTGGTGG
pCMV_gLuc_NS	D1D2	12	Fig. 6c	N/A	Deletion	198-489	292	N/A	Primer68_gLuc_ORF_F	TCCTACTGCCATGGGCAAGCC	Primer15_D2Solo_R2	GGGTCTCCTGCTTCTGCCC
pCMV_gLuc_NS	D1D2TL	13	Fig. 6d	N/A	TL hairpin	230-479	250	CCGAAAGG	Primer17_TL∆D4_F	CCGAAAGGTCCTACTGCCATGGCCACCG	Primer19_TL∆D3_R	GTCCAGAGCTCACCGCGGTGC
pCMV_gLuc_NS	D1D2TLTL	14	Fig. 6e	Supp. Fig. 5f	TL hairpin	229-324, 387-489	199	CCGAAAGG	Primer51_TL∆D4_F	CCGAAAGGTCCTACTGCCATGGccaccg	Primer52_TL∆D4_R	TCCTTCTCTTCCACGCCCGTGG	TL∆D3
